# Multifunctional requirements for ERK1/2 signaling in the development of ganglionic eminence derived glia and cortical inhibitory neurons

**DOI:** 10.1101/2022.08.02.502073

**Authors:** Sara J. Knowles, Michael C. Holter, Guohui Li, George R. Bjorklund, Katherina P. Rees, Johan S. Martinez-Fuentes, Kenji J. Nishimura, Ariana E. Afshari, Noah Fry, April M Stafford, Daniel Vogt, Marco Mangone, Trent Anderson, Jason M. Newbern

**Author notes:** Corresponding Author address: School of Life Sciences, PO Box 84501 Arizona State University Tempe, AZ 85287-4501, USA.

## Abstract

The RAS/RAF/MEK/ERK1/2 intracellular signaling pathway is activated by numerous cues during brain development and dysregulated in neurodevelopmental syndromes, particularly the RASopathies and certain forms of autism. Cortical excitatory/inhibitory imbalance is thought to be critical in the neuropathogenesis of these conditions. However, the developmental functions of ERK1/2 signaling in cortical inhibitory neurons (CINs) and other medial ganglionic eminence (MGE)-derived non-neuronal cells are poorly understood. Here, we genetically modulated ERK1/2 signaling in mouse MGE neural progenitors or GABAergic neurons in vivo. We find that MEK-ERK1/2 signaling is essential for regulating MGE-derived oligodendrocyte number in the anterior commissure. While *Erk1/2* inactivation does not alter CIN number, we discovered a significant and persistent reduction in somatostatin, but not parvalbumin, expression in a subset of CINs. ERK1/2 signaling is also necessary for chemogenetic activity-dependent FOSB expression in CINs in vivo. Interestingly, one week of chronic chemogenetic stimulation in juvenile or adult animals partially rescues the decrease in somatostatin expression in *Erk1/2* mutant CINs. Our data demonstrate ERK1/2 signaling is required for the establishment of MGE-derived glia, whereas in CINs, ERK1/2 drives activity dependent-responses and the expression of somatostatin in a subset of neurons.
