## Supplemental Table 2 for "Multifunctional requirements for ERK1/2 signaling in the development of ganglionic eminence derived glia and cortical inhibitory neurons"

### Sheet: IP DEGs
Table S2. Differentially expressed genes in immunoprecipitated fractions. Table of differentially expressed protein-coding genes between HET IP and MUT IP samples. DeSeq2 was used to perform differential gene expression analysis between IP samples from these two genotypes and calculate average normalized read counts, log2 fold-change, and p-values.
Ensembl Gene ID	Gene symbol	Gene name	AVG HET-CON IP counts	AVG MUTANT IP counts	log2 fold-change	p-value
ENSMUSG00000071226	Cecr2	CECR2, histone acetyl-lysine reader	140.925	20.3694	-2.40075	4.54913e-07
ENSMUSG00000005268	Prlr	prolactin receptor	81.8573	10.4239	-2.34018	1.80257e-05
ENSMUSG00000037868	Egr2	early growth response 2	68.5734	6.86971	-2.07244	0.00225198
ENSMUSG00000072972	Adam4	a disintegrin and metallopeptidase domain 4	67.7326	8.03428	-1.98734	0.00302441
ENSMUSG00000026064	Ptp4a1	protein tyrosine phosphatase 4a1	103.274	12.3066	-1.94522	0.00428234
ENSMUSG00000041771	Slc24a4	solute carrier family 24 (sodium/potassium/calcium exchanger), member 4	91.2158	13.4941	-1.90086	0.00276419
ENSMUSG00000052392	Acot4	acyl-CoA thioesterase 4	76.8854	9.60752	-1.83895	0.00662275
ENSMUSG00000022763	Aifm3	apoptosis-inducing factor, mitochondrion-associated 3	51.1809	5.57538	-1.82048	0.00775121
ENSMUSG00000017405	Nek8	NIMA (never in mitosis gene a)-related expressed kinase 8	51.4344	7.55561	-1.78275	0.00997106
ENSMUSG00000025271	Pfkfb1	6-phosphofructo-2-kinase/fructose-2,6-biphosphatase 1	116.625	23.1199	-1.71664	0.00771748
ENSMUSG00000007655	Cav1	caveolin 1, caveolae protein	134.275	35.6532	-1.69412	8.33722e-05
ENSMUSG00000021340	Gpld1	glycosylphosphatidylinositol specific phospholipase D1	53.7022	9.93134	-1.65372	0.00999071
ENSMUSG00000071984	Fndc1	fibronectin type III domain containing 1	243.6	72.8645	-1.60975	1.51289e-05
ENSMUSG00000002688	Prkd1	protein kinase D1	89.3578	25.1027	-1.59606	0.000612583
ENSMUSG00000030677	Kif22	kinesin family member 22	80.9704	21.2759	-1.59234	0.00266417
ENSMUSG00000024900	Cpt1a	carnitine palmitoyltransferase 1a, liver	187.175	58.8026	-1.56347	7.72471e-06
ENSMUSG00000028601	Echdc2	enoyl Coenzyme A hydratase domain containing 2	283.779	71.2108	-1.55125	0.0126332
ENSMUSG00000004609	Cd33	CD33 antigen	87.6116	22.733	-1.53353	0.00589259
ENSMUSG00000054931	Zkscan4	zinc finger with KRAB and SCAN domains 4	130.944	30.6306	-1.52749	0.0180871
ENSMUSG00000029134	Plb1	phospholipase B1	88.0768	19.8149	-1.50159	0.0190027
ENSMUSG00000026834	Acvr1c	activin A receptor, type IC	172.903	52.1862	-1.48833	0.0019949
ENSMUSG00000021680	Crhbp	corticotropin releasing hormone binding protein	490.487	154.172	-1.48082	0.00159587
ENSMUSG00000024965	Fermt3	fermitin family member 3	61.8003	12.3906	-1.45464	0.0378002
ENSMUSG00000059674	Cdh24	cadherin-like 24	138.796	38.4756	-1.44972	0.0165716
ENSMUSG00000024145	Pigf	phosphatidylinositol glycan anchor biosynthesis, class F	70.1003	13.9354	-1.44018	0.0374762
ENSMUSG00000033707	Lrrc24	leucine rich repeat containing 24	104.786	27.3513	-1.40835	0.0346211
ENSMUSG00000027195	Hsd17b12	hydroxysteroid (17-beta) dehydrogenase 12	231.814	75.9897	-1.40552	0.00231564
ENSMUSG00000021090	Lrrc9	leucine rich repeat containing 9	99.3422	27.5103	-1.40115	0.0194609
ENSMUSG00000053897	Slc39a8	solute carrier family 39 (metal ion transporter), member 8	93.3397	28.3065	-1.3967	0.00835045
ENSMUSG00000018861	Fdxr	ferredoxin reductase	78.8518	18.6599	-1.38588	0.0369087
ENSMUSG00000072082	Ccnf	cyclin F	66.5177	17.0291	-1.37834	0.0336959
ENSMUSG00000027510	Rbm38	RNA binding motif protein 38	89.343	23.3784	-1.37554	0.040241
ENSMUSG00000033192	Lpcat2	lysophosphatidylcholine acyltransferase 2	118.615	23.1891	-1.36167	0.0494873
ENSMUSG00000030068	Gm20696	predicted gene 20696	60.9632	19.9097	-1.35915	0.00701856
ENSMUSG00000024427	Spry4	sprouty RTK signaling antagonist 4	174.957	63.27	-1.35914	0.000209645
ENSMUSG00000001901	Kcnh6	potassium voltage-gated channel, subfamily H (eag-related), member 6	67.1955	15.9666	-1.33742	0.0489237
ENSMUSG00000058979	Hdhd5	haloacid dehalogenase like hydrolase domain containing 5	179.867	56.3735	-1.33144	0.0225933
ENSMUSG00000110195	Pde2a	phosphodiesterase 2A, cGMP-stimulated	66.5909	18.3683	-1.33072	0.0384085
ENSMUSG00000006958	Chrd	chordin	102.463	29.8554	-1.32639	0.0393457
ENSMUSG00000049796	Crh	corticotropin releasing hormone	214.073	68.7215	-1.31505	0.0296145
ENSMUSG00000046805	Mpeg1	macrophage expressed gene 1	86.4263	30.2692	-1.31429	0.00490482
ENSMUSG00000021263	Degs2	delta(4)-desaturase, sphingolipid 2	52.9086	15.4023	-1.30409	0.0360967
ENSMUSG00000024833	Pola2	polymerase (DNA directed), alpha 2	112.483	32.9697	-1.29544	0.0408752
ENSMUSG00000037805	Rpl10a	ribosomal protein L10A	143.228	46.0488	-1.29394	0.0309072
ENSMUSG00000056698	Elmod3	ELMO/CED-12 domain containing 3	213.486	74.9403	-1.27578	0.0142119
ENSMUSG00000026107	Nabp1	nucleic acid binding protein 1	255.945	97.9793	-1.24432	0.00341733
ENSMUSG00000074282	Zfp94	zinc finger protein 94	99.2204	35.5001	-1.24148	0.0173687
ENSMUSG00000048285	Frmd6	FERM domain containing 6	172.684	61.4964	-1.22776	0.022413
ENSMUSG00000047485	Klhl34	kelch-like 34	149.052	55.8405	-1.22682	0.0103245
ENSMUSG00000040701	Ap1g2	adaptor protein complex AP-1, gamma 2 subunit	63.3281	21.2188	-1.22606	0.0443398
ENSMUSG00000049538	Adamts16	a disintegrin-like and metallopeptidase (reprolysin type) with thrombospondin type 1 motif, 16	187.382	70.0861	-1.22325	0.0136143
ENSMUSG00000045519	Zfp560	zinc finger protein 560	212.343	79.635	-1.20624	0.01508
ENSMUSG00000021408	Ripk1	receptor (TNFRSF)-interacting serine-threonine kinase 1	185.383	70.9359	-1.20328	0.01027
ENSMUSG00000096916	Zfp850	zinc finger protein 850	105.729	41.1562	-1.20294	0.00791473
ENSMUSG00000027896	Slc16a4	solute carrier family 16 (monocarboxylic acid transporters), member 4	73.4363	28.765	-1.20137	0.0035701
ENSMUSG00000023828	Slc22a3	solute carrier family 22 (organic cation transporter), member 3	88.1545	35.3808	-1.19995	0.00262763
ENSMUSG00000037243	Zfp692	zinc finger protein 692	472.845	189.307	-1.16412	0.0137088
ENSMUSG00000027378	Nphp1	nephronophthisis 1 (juvenile) homolog (human)	72.6327	29.4114	-1.16243	0.0091303
ENSMUSG00000030309	Caprin2	caprin family member 2	139.3	58.0181	-1.15891	0.00265961
ENSMUSG00000057093	Zfp607b	zinc finger protein 607B	115.089	48.0606	-1.15066	0.00280817
ENSMUSG00000003134	Tbc1d8	TBC1 domain family, member 8	419.713	177.053	-1.14914	0.00270404
ENSMUSG00000027684	Mecom	MDS1 and EVI1 complex locus	58.3334	22.2741	-1.14451	0.0323892
ENSMUSG00000089922	Gm43517	predicted gene 43517	313.765	134.871	-1.13314	0.00128951
ENSMUSG00000049928	Glp2r	glucagon-like peptide 2 receptor	118.177	49.1844	-1.13232	0.00744476
ENSMUSG00000059183	Mtfmt	mitochondrial methionyl-tRNA formyltransferase	291.246	116.901	-1.1257	0.0269785
ENSMUSG00000059203	Il1rapl2	interleukin 1 receptor accessory protein-like 2	190.038	78.8732	-1.1227	0.0111259
ENSMUSG00000024143	Rhoq	ras homolog family member Q	150.623	64.3478	-1.1118	0.00578436
ENSMUSG00000026923	Notch1	notch 1	325.259	140.499	-1.10399	0.00651833
ENSMUSG00000034032	Rpap1	RNA polymerase II associated protein 1	244.954	102.444	-1.08516	0.0288675
ENSMUSG00000052133	Sema5b	sema domain, seven thrombospondin repeats (type 1 and type 1-like), transmembrane domain (TM) and short cytoplasmic domain, (semaphorin) 5B	743.459	318.876	-1.08089	0.0140051
ENSMUSG00000038331	Satb2	special AT-rich sequence binding protein 2	1822.98	853.689	-1.06724	1.42514e-06
ENSMUSG00000021127	Zfp36l1	zinc finger protein 36, C3H type-like 1	514.195	219.151	-1.06625	0.0274037
ENSMUSG00000010064	Slc38a3	solute carrier family 38, member 3	150.172	61.1064	-1.06067	0.0488798
ENSMUSG00000078786	BC024978	cDNA sequence BC024978	272.514	125.507	-1.05913	0.00127166
ENSMUSG00000023066	Rttn	rotatin	150.114	66.5743	-1.05209	0.0129543
ENSMUSG00000028955	Vamp3	vesicle-associated membrane protein 3	164.191	76.1314	-1.04546	0.0014095
ENSMUSG00000044022	Pcdhb21	protocadherin beta 21	182.328	82.4863	-1.04383	0.0077544
ENSMUSG00000044229	Nxpe4	neurexophilin and PC-esterase domain family, member 4	175.331	79.5337	-1.04175	0.00845458
ENSMUSG00000025758	Plk4	polo like kinase 4	126.725	56.6173	-1.03632	0.0199188
ENSMUSG00000027489	Necab3	N-terminal EF-hand calcium binding protein 3	535.63	240.051	-1.02875	0.0209902
ENSMUSG00000021311	Mtr	5-methyltetrahydrofolate-homocysteine methyltransferase	238.861	110.745	-1.02518	0.00679078
ENSMUSG00000052430	Bmpr1b	bone morphogenetic protein receptor, type 1B	121.557	54.7637	-1.02405	0.0175683
ENSMUSG00000072915	Gm12258	predicted gene 12258	338.803	157.003	-1.02361	0.00554458
ENSMUSG00000022779	Top3b	topoisomerase (DNA) III beta	396.141	185.681	-1.01978	0.00487455
ENSMUSG00000026365	Cfh	complement component factor h	95.2296	42.4945	-1.00465	0.033617
ENSMUSG00000014039	Prdm15	PR domain containing 15	312.633	149.722	-0.988027	0.00694621
ENSMUSG00000031167	Rbm3	RNA binding motif (RNP1, RRM) protein 3	213.568	101.131	-0.981906	0.0177409
ENSMUSG00000064325	Hhip	Hedgehog-interacting protein	90.518	42.1484	-0.975244	0.0233915
ENSMUSG00000034023	Fancd2	Fanconi anemia, complementation group D2	89.0199	40.7484	-0.970684	0.0476796
ENSMUSG00000001909	Trmt1	tRNA methyltransferase 1	421.674	197.257	-0.970216	0.0366734
ENSMUSG00000067825	Pex26	peroxisomal biogenesis factor 26	350.519	164.63	-0.963662	0.0361209
ENSMUSG00000001761	Smo	smoothened, frizzled class receptor	94.428	43.579	-0.962321	0.0352224
ENSMUSG00000021448	Shc3	src homology 2 domain-containing transforming protein C3	838.404	413.948	-0.961983	0.00267203
ENSMUSG00000014554	Dguok	deoxyguanosine kinase	155.457	74.3211	-0.947448	0.0358656
ENSMUSG00000020914	Top2a	topoisomerase (DNA) II alpha	166.087	80.7389	-0.942942	0.0197487
ENSMUSG00000042548	Asxl1	ASXL transcriptional regulator 1	694.67	339.268	-0.942058	0.020204
ENSMUSG00000020491	2810021J22Rik	RIKEN cDNA 2810021J22 gene	140.205	66.9428	-0.93924	0.0325951
ENSMUSG00000024191	Bnip1	BCL2/adenovirus E1B interacting protein 1	296.166	146.132	-0.928403	0.0258487
ENSMUSG00000095567	Noc2l	NOC2 like nucleolar associated transcriptional repressor	495.676	251.674	-0.905448	0.0176452
ENSMUSG00000053841	Txlna	taxilin alpha	304.665	155.555	-0.905084	0.0130105
ENSMUSG00000032338	Hcn4	hyperpolarization-activated, cyclic nucleotide-gated K+ 4	525.027	269.95	-0.902948	0.00803366
ENSMUSG00000038290	Smg6	Smg-6 homolog, nonsense mediated mRNA decay factor (C. elegans)	496.287	256.524	-0.899499	0.00567146
ENSMUSG00000009995	Taz	tafazzin	214.725	109.411	-0.897297	0.0183949
ENSMUSG00000013089	Etv5	ets variant 5	197.144	100.942	-0.897219	0.0146184
ENSMUSG00000032698	Lmo2	LIM domain only 2	135.994	67.8778	-0.895066	0.0384009
ENSMUSG00000028163	Nfkb1	nuclear factor of kappa light polypeptide gene enhancer in B cells 1, p105	271.52	138.354	-0.879935	0.037328
ENSMUSG00000060181	Slc35e3	solute carrier family 35, member E3	122.806	62.8658	-0.876948	0.032276
ENSMUSG00000043635	Adamts3	a disintegrin-like and metallopeptidase (reprolysin type) with thrombospondin type 1 motif, 3	536.581	280.878	-0.876838	0.00995272
ENSMUSG00000042121	Ssh1	slingshot protein phosphatase 1	544.312	287.716	-0.873155	0.00551124
ENSMUSG00000070814	Zswim9	zinc finger SWIM-type containing 9	187.704	98.9088	-0.866637	0.00903725
ENSMUSG00000054708	Ankrd24	ankyrin repeat domain 24	231.367	118.837	-0.866208	0.0425555
ENSMUSG00000025925	Terf1	telomeric repeat binding factor 1	166.476	85.1815	-0.862234	0.0445878
ENSMUSG00000042659	Arrdc4	arrestin domain containing 4	263.972	140.68	-0.852086	0.0122501
ENSMUSG00000033653	Vps8	VPS8 CORVET complex subunit	515.272	276.927	-0.851338	0.00651162
ENSMUSG00000043384	Gprasp1	G protein-coupled receptor associated sorting protein 1	9656.48	5130.76	-0.850002	0.0194441
ENSMUSG00000024805	Pcgf5	polycomb group ring finger 5	144.51	75.6313	-0.847638	0.0354218
ENSMUSG00000022300	Dcaf13	DDB1 and CUL4 associated factor 13	364.747	197.01	-0.846474	0.00495121
ENSMUSG00000007812	Zfp655	zinc finger protein 655	428.437	233.685	-0.843872	0.00130888
ENSMUSG00000097333	Zfp87	zinc finger protein 87	291.051	156.211	-0.843348	0.0152869
ENSMUSG00000057193	Slc44a2	solute carrier family 44, member 2	363.351	196.541	-0.842456	0.00779192
ENSMUSG00000028228	Cpne3	copine III	218.397	116.37	-0.839396	0.0205146
ENSMUSG00000029433	Diablo	diablo, IAP-binding mitochondrial protein	152.946	80.2069	-0.837894	0.0456819
ENSMUSG00000039210	Gpatch2	G patch domain containing 2	276.578	149.669	-0.836175	0.00725302
ENSMUSG00000033147	Slc22a15	solute carrier family 22 (organic anion/cation transporter), member 15	376.443	204.068	-0.83078	0.0123954
ENSMUSG00000085925	Rtl1	retrotransposon Gaglike 1	675.819	357.876	-0.828681	0.047432
ENSMUSG00000029592	Usp30	ubiquitin specific peptidase 30	404.364	218.53	-0.823678	0.0271062
ENSMUSG00000052942	Glis3	GLIS family zinc finger 3	338.529	184.14	-0.814329	0.0239354
ENSMUSG00000043131	Mob1a	MOB kinase activator 1A	276.992	149.438	-0.811992	0.0467418
ENSMUSG00000021238	Aldh6a1	aldehyde dehydrogenase family 6, subfamily A1	186.367	102.066	-0.809476	0.0156982
ENSMUSG00000028245	Nsmaf	neutral sphingomyelinase (N-SMase) activation associated factor	494.308	274.078	-0.805511	0.0149881
ENSMUSG00000038914	Dido1	death inducer-obliterator 1	1208.3	670.655	-0.804375	0.0115361
ENSMUSG00000057110	Cntrl	centriolin	379.657	207.892	-0.803739	0.0308208
ENSMUSG00000025240	Sacm1l	SAC1 suppressor of actin mutations 1-like (yeast)	242.102	133.846	-0.803073	0.0210944
ENSMUSG00000039765	Cc2d2a	coiled-coil and C2 domain containing 2A	343.43	190.051	-0.800543	0.0205149
ENSMUSG00000029130	Rnf32	ring finger protein 32	426.649	234.972	-0.800031	0.0252391
ENSMUSG00000021501	Caml	calcium modulating ligand	227.302	124.531	-0.797852	0.0445929
ENSMUSG00000042408	Zmym6	zinc finger, MYM-type 6	278.48	153.036	-0.796633	0.0320578
ENSMUSG00000021546	Hnrnpk	heterogeneous nuclear ribonucleoprotein K	3106.87	1718.25	-0.79444	0.0312582
ENSMUSG00000049755	Zfp672	zinc finger protein 672	479.68	270.164	-0.794058	0.00537127
ENSMUSG00000040761	Spen	spen family transcription repressor	2246.92	1267.64	-0.792067	0.00529475
ENSMUSG00000024220	Zfp523	zinc finger protein 523	898.37	508.394	-0.791934	0.00350003
ENSMUSG00000028957	Per3	period circadian clock 3	378.323	214.148	-0.777913	0.0144247
ENSMUSG00000028211	Trp53inp1	transformation related protein 53 inducible nuclear protein 1	133.992	75.0988	-0.773772	0.0390192
ENSMUSG00000036606	Plxnb2	plexin B2	369.236	209.305	-0.771781	0.0202219
ENSMUSG00000038119	Cdon	cell adhesion molecule-related/down-regulated by oncogenes	243.75	138.319	-0.769322	0.0204056
ENSMUSG00000036817	Sun1	Sad1 and UNC84 domain containing 1	355.798	200.292	-0.767006	0.0443114
ENSMUSG00000037957	Wdr20	WD repeat domain 20	161.644	92.4482	-0.765426	0.0134104
ENSMUSG00000022228	Zscan26	zinc finger and SCAN domain containing 26	515.218	293.266	-0.765147	0.0201528
ENSMUSG00000095139	Pou3f2	POU domain, class 3, transcription factor 2	257.844	148.129	-0.759636	0.0202084
ENSMUSG00000006127	Inpp5k	inositol polyphosphate 5-phosphatase K	394.305	228.643	-0.749082	0.0163043
ENSMUSG00000037224	Zfyve28	zinc finger, FYVE domain containing 28	207.169	120.174	-0.741828	0.0180987
ENSMUSG00000078429	Ctdsp2	CTD (carboxy-terminal domain, RNA polymerase II, polypeptide A) small phosphatase 2	631.865	364.63	-0.735824	0.0456957
ENSMUSG00000038023	Atp6v0a2	ATPase, H+ transporting, lysosomal V0 subunit A2	278.607	161.618	-0.734416	0.0381084
ENSMUSG00000022489	Pde1b	phosphodiesterase 1B, Ca2+-calmodulin dependent	753.041	435.591	-0.732787	0.0475382
ENSMUSG00000045414	Dipk2a	divergent protein kinase domain 2A	515.519	306.705	-0.730632	0.00253319
ENSMUSG00000032119	Hinfp	histone H4 transcription factor	300.128	175.821	-0.73019	0.0215113
ENSMUSG00000027253	Lrp4	low density lipoprotein receptor-related protein 4	115.628	67.7756	-0.724607	0.0330799
ENSMUSG00000038587	Akap12	A kinase (PRKA) anchor protein (gravin) 12	987.612	580.554	-0.71125	0.049799
ENSMUSG00000048109	Rbm15	RNA binding motif protein 15	175.245	103.62	-0.709566	0.0387235
ENSMUSG00000029635	Cdk8	cyclin-dependent kinase 8	408.538	245.064	-0.701377	0.0194713
ENSMUSG00000069601	Ank3	ankyrin 3, epithelial	44934.7	27251.2	-0.693826	0.0118498
ENSMUSG00000024566	Atp9b	ATPase, class II, type 9B	624.447	380.391	-0.69082	0.0100498
ENSMUSG00000029868	Trpv6	transient receptor potential cation channel, subfamily V, member 6	153.575	92.0269	-0.690684	0.0487513
ENSMUSG00000034867	Ankrd27	ankyrin repeat domain 27 (VPS9 domain)	353.314	213.736	-0.688599	0.0200882
ENSMUSG00000024442	Dele1	DAP3 binding cell death enhancer 1	346.146	211.299	-0.681006	0.0194302
ENSMUSG00000051351	Zfp46	zinc finger protein 46	804.648	497.137	-0.673558	0.00732362
ENSMUSG00000046962	Zbtb21	zinc finger and BTB domain containing 21	295.17	179.275	-0.672689	0.0486537
ENSMUSG00000034761	Map4k5	mitogen-activated protein kinase kinase kinase kinase 5	761.033	470.361	-0.672569	0.00391601
ENSMUSG00000021057	Akap5	A kinase (PRKA) anchor protein 5	1410.38	876.217	-0.663118	0.010916
ENSMUSG00000049327	Kmt5a	lysine methyltransferase 5A	423.289	260.994	-0.659076	0.0374017
ENSMUSG00000004677	Myo9b	myosin IXb	620.521	386.9	-0.656941	0.0168296
ENSMUSG00000037965	Zc3h7a	zinc finger CCCH type containing 7 A	1018.01	633.932	-0.654911	0.0240636
ENSMUSG00000021313	Ryr2	ryanodine receptor 2, cardiac	2999.63	1895.43	-0.642541	0.00768748
ENSMUSG00000022822	Abcc5	ATP-binding cassette, sub-family C (CFTR/MRP), member 5	1212.1	759.524	-0.640384	0.0436179
ENSMUSG00000059456	Ptk2b	PTK2 protein tyrosine kinase 2 beta	582.823	368.704	-0.639835	0.0106082
ENSMUSG00000068696	Gpr88	G-protein coupled receptor 88	1117.84	707.031	-0.634761	0.0225608
ENSMUSG00000028804	Csmd2	CUB and Sushi multiple domains 2	1670.42	1061.38	-0.634276	0.00860794
ENSMUSG00000025237	Parp6	poly (ADP-ribose) polymerase family, member 6	1716.44	1094.13	-0.631523	0.0074279
ENSMUSG00000057329	Bcl2	B cell leukemia/lymphoma 2	306.305	193.437	-0.629276	0.0320919
ENSMUSG00000019979	Apaf1	apoptotic peptidase activating factor 1	365.634	232.576	-0.620521	0.0436922
ENSMUSG00000024085	Man2a1	mannosidase 2, alpha 1	435.167	278.114	-0.61978	0.0281516
ENSMUSG00000024431	Nr3c1	nuclear receptor subfamily 3, group C, member 1	551.063	357.227	-0.614278	0.00255213
ENSMUSG00000045671	Spred2	sprouty-related EVH1 domain containing 2	1071.95	691.607	-0.611287	0.011558
ENSMUSG00000037999	Arap2	ArfGAP with RhoGAP domain, ankyrin repeat and PH domain 2	667.937	430.073	-0.611122	0.0294564
ENSMUSG00000041264	Uspl1	ubiquitin specific peptidase like 1	750.925	484.044	-0.60951	0.0233279
ENSMUSG00000027849	Syt6	synaptotagmin VI	705.403	455.164	-0.608791	0.0200908
ENSMUSG00000011958	Bnip2	BCL2/adenovirus E1B interacting protein 2	440.427	285.514	-0.604592	0.0258242
ENSMUSG00000006932	Ctnnb1	catenin (cadherin associated protein), beta 1	2853.48	1844.93	-0.601943	0.0384135
ENSMUSG00000028559	Osbpl9	oxysterol binding protein-like 9	480.217	312.84	-0.596733	0.0227687
ENSMUSG00000021629	Slc30a5	solute carrier family 30 (zinc transporter), member 5	368.475	242.214	-0.586746	0.0203893
ENSMUSG00000021327	Zkscan3	zinc finger with KRAB and SCAN domains 3	897.705	587.63	-0.58541	0.0411025
ENSMUSG00000033610	Pank1	pantothenate kinase 1	775.977	1180.64	0.585039	0.0251648
ENSMUSG00000024259	Slc25a46	solute carrier family 25, member 46	1261.21	1930.49	0.58544	0.0485501
ENSMUSG00000000605	Clcn4	chloride channel, voltage-sensitive 4	1119.35	1713.62	0.58839	0.0415052
ENSMUSG00000009216	Fam163b	family with sequence similarity 163, member B	2810.81	4297.38	0.588583	0.0328757
ENSMUSG00000059602	Syn3	synapsin III	1313.68	2006.16	0.588602	0.0281206
ENSMUSG00000056900	Usp13	ubiquitin specific peptidase 13 (isopeptidase T-3)	751.16	1137.82	0.588781	0.00123911
ENSMUSG00000020949	Fkbp3	FK506 binding protein 3	1523.11	2335.52	0.59008	0.0418624
ENSMUSG00000045763	Basp1	brain abundant, membrane attached signal protein 1	12482.2	19072	0.590186	0.0240775
ENSMUSG00000026155	Smap1	small ArfGAP 1	1017.92	1549.26	0.590411	0.00896691
ENSMUSG00000032745	Gpbp1	GC-rich promoter binding protein 1	655.342	999.324	0.590551	0.0156247
ENSMUSG00000021932	Rnaseh2b	ribonuclease H2, subunit B	285.931	439.668	0.593347	0.0457554
ENSMUSG00000001910	Nacc1	nucleus accumbens associated 1, BEN and BTB (POZ) domain containing	587.902	901.34	0.596899	0.0190225
ENSMUSG00000027784	Ppm1l	protein phosphatase 1 (formerly 2C)-like	1030.44	1567.94	0.597056	0.000785771
ENSMUSG00000045975	C2cd2	C2 calcium-dependent domain containing 2	363.142	556.141	0.599738	0.00606479
ENSMUSG00000050640	Tmem150c	transmembrane protein 150C	409.554	628.672	0.599904	0.00692765
ENSMUSG00000042148	Cox10	heme A:farnesyltransferase cytochrome c oxidase assembly factor 10	430.296	664.535	0.601941	0.0376995
ENSMUSG00000052656	Rnf103	ring finger protein 103	318.925	493.897	0.60228	0.0367874
ENSMUSG00000034801	Sos2	SOS Ras/Rho guanine nucleotide exchange factor 2	631.556	974.101	0.605018	0.0172097
ENSMUSG00000035372	1810055G02Rik	RIKEN cDNA 1810055G02 gene	465.099	715.71	0.605335	0.0108498
ENSMUSG00000004698	Hdac9	histone deacetylase 9	1113.32	1715.72	0.606896	0.0100964
ENSMUSG00000005656	Snx6	sorting nexin 6	354.946	551.5	0.611618	0.0280769
ENSMUSG00000091896	Ube2d2a	ubiquitin-conjugating enzyme E2D 2A	1438.04	2249.33	0.61207	0.0499439
ENSMUSG00000033209	Ttc28	tetratricopeptide repeat domain 28	1460.09	2277.12	0.6122	0.0372964
ENSMUSG00000048899	Rimkla	ribosomal modification protein rimK-like family member A	430.168	669.557	0.620334	0.0122947
ENSMUSG00000049792	Bag5	BCL2-associated athanogene 5	364.331	568.968	0.62083	0.0169311
ENSMUSG00000026748	Plxdc2	plexin domain containing 2	649.594	1019.66	0.621417	0.0335375
ENSMUSG00000054555	Adam12	a disintegrin and metallopeptidase domain 12 (meltrin alpha)	142.598	225.156	0.623322	0.0488296
ENSMUSG00000029161	Cgref1	cell growth regulator with EF hand domain 1	305.055	481.533	0.625698	0.0432802
ENSMUSG00000026360	Rgs2	regulator of G-protein signaling 2	874.084	1368.8	0.627487	0.0102617
ENSMUSG00000087598	Zfp111	zinc finger protein 111	148.77	235.54	0.627751	0.0472155
ENSMUSG00000050088	1600012H06Rik	RIKEN cDNA 1600012H06 gene	285.6	449.923	0.629361	0.0206232
ENSMUSG00000027273	Snap25	synaptosomal-associated protein 25	51847	81868.9	0.631108	0.0271532
ENSMUSG00000063882	Uqcrh	ubiquinol-cytochrome c reductase hinge protein	1573.39	2491.88	0.631351	0.0428548
ENSMUSG00000051098	Mblac2	metallo-beta-lactamase domain containing 2	933.543	1464.62	0.6338	0.00474891
ENSMUSG00000010066	Cacna2d2	calcium channel, voltage-dependent, alpha 2/delta subunit 2	1662.74	2641.27	0.63831	0.0309793
ENSMUSG00000022634	Yaf2	YY1 associated factor 2	1022.73	1612.25	0.640399	0.00307691
ENSMUSG00000024403	Atp6v1g2	ATPase, H+ transporting, lysosomal V1 subunit G2	3732.21	5891.54	0.645333	0.00137544
ENSMUSG00000026158	Ogfrl1	opioid growth factor receptor-like 1	719.19	1136.89	0.647304	0.00139585
ENSMUSG00000005873	Reep5	receptor accessory protein 5	5305.65	8429.52	0.648695	0.00633578
ENSMUSG00000027965	Olfm3	olfactomedin 3	702.292	1114.92	0.651542	0.00223073
ENSMUSG00000048040	Arxes2	adipocyte-related X-chromosome expressed sequence 2	542.886	875.735	0.652193	0.045791
ENSMUSG00000073805	Insyn2a	inhibitory synaptic factor 2A	333.989	532.98	0.654793	0.00634936
ENSMUSG00000002771	Grin2d	glutamate receptor, ionotropic, NMDA2D (epsilon 4)	1126.19	1812.25	0.65621	0.0260902
ENSMUSG00000026932	Nacc2	nucleus accumbens associated 2, BEN and BTB (POZ) domain containing	804.718	1299.56	0.65702	0.0342278
ENSMUSG00000025066	Sfr1	SWI5 dependent recombination repair 1	652.829	1055.74	0.657085	0.0420695
ENSMUSG00000029632	Ndufa4	Ndufa4, mitochondrial complex associated	2752.26	4442.72	0.65737	0.0359941
ENSMUSG00000020803	Txndc17	thioredoxin domain containing 17	500.987	809.084	0.658247	0.0313746
ENSMUSG00000047459	Dynlrb1	dynein light chain roadblock-type 1	2891.33	4619.98	0.658412	0.00416795
ENSMUSG00000059003	Grin2a	glutamate receptor, ionotropic, NMDA2A (epsilon 1)	1610.56	2586.42	0.660494	0.0100024
ENSMUSG00000073755	5730409E04Rik	RIKEN cDNA 5730409E04Rik gene	450.104	728.173	0.660635	0.0307541
ENSMUSG00000030527	Crtc3	CREB regulated transcription coactivator 3	289.953	471.888	0.662417	0.0458917
ENSMUSG00000052419	2610001J05Rik	RIKEN cDNA 2610001J05 gene	235.691	380.46	0.662618	0.015592
ENSMUSG00000074797	Itpa	inosine triphosphatase (nucleoside triphosphate pyrophosphatase)	232.565	377.011	0.663479	0.0317257
ENSMUSG00000022205	Sub1	SUB1 homolog, transcriptional regulator	3418.19	5541.21	0.664018	0.0281246
ENSMUSG00000002778	Kdelr1	KDEL (Lys-Asp-Glu-Leu) endoplasmic reticulum protein retention receptor 1	388.287	626.832	0.666714	0.0116377
ENSMUSG00000037887	Dusp8	dual specificity phosphatase 8	2726.66	4448.86	0.671756	0.029743
ENSMUSG00000030500	Slc17a6	solute carrier family 17 (sodium-dependent inorganic phosphate cotransporter), member 6	124.446	204.444	0.675152	0.0402234
ENSMUSG00000026495	Efcab2	EF-hand calcium binding domain 2	111.579	182.927	0.675601	0.028921
ENSMUSG00000084957	Bbip1	BBSome interacting protein 1	764.3	1241.5	0.678777	0.0051845
ENSMUSG00000052906	Ubxn8	UBX domain protein 8	490.182	811.497	0.682437	0.0465608
ENSMUSG00000035849	Krt222	keratin 222	507.353	837.868	0.685148	0.0331163
ENSMUSG00000073639	Rab18	RAB18, member RAS oncogene family	1330.4	2208.92	0.686877	0.0446337
ENSMUSG00000069227	Gprin1	G protein-regulated inducer of neurite outgrowth 1	602.052	995.509	0.68714	0.033437
ENSMUSG00000049184	Purg	purine-rich element binding protein G	835.427	1360.34	0.687492	0.00117255
ENSMUSG00000046668	Cxxc5	CXXC finger 5	321.241	526.515	0.688184	0.0109529
ENSMUSG00000014074	Rnf168	ring finger protein 168	384.391	634.935	0.690474	0.0227851
ENSMUSG00000028518	Prkaa2	protein kinase, AMP-activated, alpha 2 catalytic subunit	1441.36	2379.33	0.69241	0.0151549
ENSMUSG00000033316	Galnt9	polypeptide N-acetylgalactosaminyltransferase 9	252.458	417.919	0.694079	0.0201506
ENSMUSG00000020659	Cbll1	Casitas B-lineage lymphoma-like 1	623.81	1032.57	0.698601	0.0104992
ENSMUSG00000037058	Paip2	polyadenylate-binding protein-interacting protein 2	1066.53	1764.05	0.701859	0.00639482
ENSMUSG00000030469	Zfp719	zinc finger protein 719	403.379	680.096	0.702856	0.0455535
ENSMUSG00000018411	Mapt	microtubule-associated protein tau	11254.9	18736.1	0.703189	0.0163222
ENSMUSG00000019817	Plagl1	pleiomorphic adenoma gene-like 1	317.383	535.955	0.706792	0.0388928
ENSMUSG00000090000	Ier3ip1	immediate early response 3 interacting protein 1	110.895	187.448	0.707115	0.0444113
ENSMUSG00000024474	Ik	IK cytokine	1139.67	1916.24	0.713203	0.0202626
ENSMUSG00000041733	Coq5	coenzyme Q5 methyltransferase	520.717	882.462	0.713625	0.0375408
ENSMUSG00000002881	Nab1	Ngfi-A binding protein 1	348.833	587.111	0.716604	0.0140391
ENSMUSG00000021303	Gng4	guanine nucleotide binding protein (G protein), gamma 4	2590.17	4336.05	0.717374	0.00595357
ENSMUSG00000035067	Xkr6	X-linked Kx blood group related 6	374.13	640.392	0.718878	0.0486048
ENSMUSG00000032788	Pdxk	pyridoxal (pyridoxine, vitamin B6) kinase	1098.91	1842.17	0.719477	0.00604246
ENSMUSG00000038323	1700066M21Rik	RIKEN cDNA 1700066M21 gene	171.866	291.854	0.725976	0.0212382
ENSMUSG00000027349	Fam98b	family with sequence similarity 98, member B	210.565	361.08	0.726178	0.0382359
ENSMUSG00000054428	Atpif1	ATPase inhibitory factor 1	2098.49	3557.66	0.729254	0.0120274
ENSMUSG00000029020	Mfn2	mitofusin 2	1341.82	2271.18	0.731229	0.00676277
ENSMUSG00000030042	Pole4	polymerase (DNA-directed), epsilon 4 (p12 subunit)	262.087	449.255	0.731915	0.0324102
ENSMUSG00000007682	Dio2	deiodinase, iodothyronine, type II	278.217	478.978	0.732639	0.0313166
ENSMUSG00000038544	Inip	INTS3 and NABP interacting protein	207.518	357.137	0.735135	0.0341717
ENSMUSG00000049728	Zfp668	zinc finger protein 668	181.712	310.321	0.735838	0.0173381
ENSMUSG00000025395	Prim1	DNA primase, p49 subunit	113.586	196.26	0.73739	0.0376051
ENSMUSG00000021258	Ccnk	cyclin K	349.75	596.7	0.741862	0.00554903
ENSMUSG00000030411	Nova2	NOVA alternative splicing regulator 2	3248.72	5482.16	0.743602	2.02696e-05
ENSMUSG00000043668	Tox3	TOX high mobility group box family member 3	578.66	993.373	0.744075	0.0131219
ENSMUSG00000015342	Xk	X-linked Kx blood group	401.628	706.619	0.747597	0.0471593
ENSMUSG00000055817	Mta3	metastasis associated 3	542.067	934.804	0.748751	0.0142748
ENSMUSG00000020946	Gosr2	golgi SNAP receptor complex member 2	249.326	435.032	0.750247	0.0319175
ENSMUSG00000028647	Mycbp	MYC binding protein	206.576	359.692	0.758063	0.0170585
ENSMUSG00000033350	Chst2	carbohydrate sulfotransferase 2	3352.47	5863.86	0.758584	0.0227648
ENSMUSG00000066233	Tmem42	transmembrane protein 42	104.006	182.482	0.75907	0.0251574
ENSMUSG00000025236	Adpgk	ADP-dependent glucokinase	166.878	289.858	0.762947	0.00569653
ENSMUSG00000006362	Cbfa2t3	CBFA2/RUNX1 translocation partner 3	375.683	654.337	0.765283	0.00669417
ENSMUSG00000025939	Ube2w	ubiquitin-conjugating enzyme E2W (putative)	300.234	525.789	0.765454	0.017099
ENSMUSG00000031231	Cox7b	cytochrome c oxidase subunit 7B	1177.18	2047.9	0.765524	0.00827928
ENSMUSG00000068859	Sp9	trans-acting transcription factor 9	1132.69	1973.29	0.767446	0.00846078
ENSMUSG00000029213	Commd8	COMM domain containing 8	319.157	564.211	0.768664	0.0298769
ENSMUSG00000030350	Prmt8	protein arginine N-methyltransferase 8	1311.1	2302.45	0.768955	0.0174561
ENSMUSG00000039546	Ajap1	adherens junction associated protein 1	315.607	558.984	0.76978	0.0296266
ENSMUSG00000056004	Elapor2	endosome-lysosome associated apoptosis and autophagy regulator family member 2	3657.11	6562.31	0.770427	0.0487663
ENSMUSG00000002102	Psmc3	proteasome (prosome, macropain) 26S subunit, ATPase 3	419.316	731.801	0.771327	0.00612231
ENSMUSG00000035847	Ids	iduronate 2-sulfatase	7567.01	13267.3	0.774291	0.00728791
ENSMUSG00000062760	Shisal1	shisa like 1	894.554	1562.74	0.774347	0.00460466
ENSMUSG00000079523	Tmsb10	thymosin, beta 10	1055.79	1888.01	0.777419	0.0399414
ENSMUSG00000033781	Asb13	ankyrin repeat and SOCS box-containing 13	327.815	581.195	0.78253	0.0144435
ENSMUSG00000023236	Scg5	secretogranin V	1122.12	1961.82	0.782856	0.00117868
ENSMUSG00000003518	Dusp3	dual specificity phosphatase 3 (vaccinia virus phosphatase VH1-related)	845.143	1482.69	0.788814	0.000720844
ENSMUSG00000055675	Kbtbd11	kelch repeat and BTB (POZ) domain containing 11	356.116	634.658	0.790325	0.0125508
ENSMUSG00000062591	Tubb4a	tubulin, beta 4A class IVA	7846.28	13969.4	0.792195	0.00860151
ENSMUSG00000033773	Rpap2	RNA polymerase II associated protein 2	166.94	302.424	0.793711	0.0335402
ENSMUSG00000014313	Cox6c	cytochrome c oxidase subunit 6C	1259.05	2224.21	0.79453	0.00191395
ENSMUSG00000034336	Ina	internexin neuronal intermediate filament protein, alpha	3592.73	6370.82	0.795528	0.00308588
ENSMUSG00000073565	Prr16	proline rich 16	140.941	253.26	0.799151	0.0118568
ENSMUSG00000090223	Pcp4	Purkinje cell protein 4	742.247	1351.96	0.799454	0.0396448
ENSMUSG00000021552	Gkap1	G kinase anchoring protein 1	76.8503	140.825	0.800816	0.0447002
ENSMUSG00000055435	Maf	avian musculoaponeurotic fibrosarcoma oncogene homolog	1917.63	3455.46	0.8009	0.0164128
ENSMUSG00000028780	Sema3c	sema domain, immunoglobulin domain (Ig), short basic domain, secreted, (semaphorin) 3C	1118.68	2029.27	0.800959	0.0253429
ENSMUSG00000044231	Nhlrc1	NHL repeat containing 1	73.1031	135.266	0.80343	0.0479916
ENSMUSG00000046519	Golph3l	golgi phosphoprotein 3-like	149.796	270.366	0.803455	0.0172943
ENSMUSG00000022438	Parvb	parvin, beta	164.269	302.555	0.804443	0.0435618
ENSMUSG00000074607	Tox2	TOX high mobility group box family member 2	891.255	1590.49	0.804634	0.00331208
ENSMUSG00000091537	Tma7	translational machinery associated 7	349.063	638.511	0.806273	0.0298669
ENSMUSG00000062421	Arf2	ADP-ribosylation factor 2	436.765	798.814	0.808807	0.0301615
ENSMUSG00000056258	Kcnq3	potassium voltage-gated channel, subfamily Q, member 3	13969.8	25374.9	0.811473	0.0133361
ENSMUSG00000027808	Serp1	stress-associated endoplasmic reticulum protein 1	328.298	601.818	0.82004	0.0165383
ENSMUSG00000032641	Gpr19	G protein-coupled receptor 19	223.726	412.105	0.822816	0.0232785
ENSMUSG00000074622	Mafb	v-maf musculoaponeurotic fibrosarcoma oncogene family, protein B (avian)	2276.15	4134.87	0.826159	0.00381628
ENSMUSG00000010914	Pdhx	pyruvate dehydrogenase complex, component X	307.813	566.74	0.835613	0.00699421
ENSMUSG00000031283	Chrdl1	chordin-like 1	79.4949	149.323	0.838647	0.0282996
ENSMUSG00000049624	Slc17a5	solute carrier family 17 (anion/sugar transporter), member 5	163.708	309.223	0.847229	0.0221867
ENSMUSG00000030337	Vamp1	vesicle-associated membrane protein 1	164.689	317.77	0.85626	0.0440503
ENSMUSG00000000168	Dlat	dihydrolipoamide S-acetyltransferase (E2 component of pyruvate dehydrogenase complex)	1034.35	1911.49	0.856584	0.000918965
ENSMUSG00000079481	Nhsl2	NHS-like 2	654.769	1211.77	0.859609	0.000605404
ENSMUSG00000032402	Smad3	SMAD family member 3	77.6258	150.425	0.861949	0.0364472
ENSMUSG00000047415	Gpr68	G protein-coupled receptor 68	96.2255	184.996	0.861956	0.0258385
ENSMUSG00000023067	Cdkn1a	cyclin-dependent kinase inhibitor 1A (P21)	338.852	633.961	0.862566	0.00442194
ENSMUSG00000028212	Ccne2	cyclin E2	70.5814	136.605	0.863206	0.0354628
ENSMUSG00000021613	Hapln1	hyaluronan and proteoglycan link protein 1	3598.56	6808.96	0.867381	0.00912444
ENSMUSG00000030614	Tmem126b	transmembrane protein 126B	206.537	390.914	0.871729	0.00548125
ENSMUSG00000022686	B3gnt5	UDP-GlcNAc:betaGal beta-1,3-N-acetylglucosaminyltransferase 5	211.717	418.653	0.876685	0.0469509
ENSMUSG00000025903	Lypla1	lysophospholipase 1	147.614	288.559	0.879629	0.0310444
ENSMUSG00000058093	Zfp729b	zinc finger protein 729b	237.411	466.982	0.879821	0.0348812
ENSMUSG00000022982	Sod1	superoxide dismutase 1, soluble	810.605	1521.78	0.880417	0.000414933
ENSMUSG00000041598	Cdc42ep4	CDC42 effector protein (Rho GTPase binding) 4	227.717	443.758	0.882555	0.0244112
ENSMUSG00000004530	Coro1c	coronin, actin binding protein 1C	1401.72	2736.31	0.882658	0.029434
ENSMUSG00000102692	Dchs2	dachsous cadherin related 2	93.4672	179.4	0.885401	0.00996624
ENSMUSG00000004415	Col26a1	collagen, type XXVI, alpha 1	149.53	297.546	0.888852	0.0462211
ENSMUSG00000004558	Ndrg2	N-myc downstream regulated gene 2	2478.07	4791.56	0.892984	0.00847345
ENSMUSG00000004366	Sst	somatostatin	7100.55	13846.6	0.895795	0.0156599
ENSMUSG00000032925	Itgbl1	integrin, beta-like 1	301.966	586.927	0.902639	0.00649395
ENSMUSG00000036856	Wnt4	wingless-type MMTV integration site family, member 4	97.2725	195.494	0.906746	0.0325128
ENSMUSG00000028224	Nbn	nibrin	125.589	255.587	0.909753	0.0397695
ENSMUSG00000031016	Wee1	WEE 1 homolog 1 (S. pombe)	57.8109	113.912	0.911912	0.0101887
ENSMUSG00000027900	Dram2	DNA-damage regulated autophagy modulator 2	346.991	682.307	0.916007	0.00626847
ENSMUSG00000037971	1110032A03Rik	RIKEN cDNA 1110032A03 gene	213.898	426.314	0.918505	0.0171133
ENSMUSG00000027536	Chmp4c	charged multivesicular body protein 4C	69.957	144.341	0.920573	0.04065
ENSMUSG00000002266	Zim1	zinc finger, imprinted 1	357.712	688.779	0.921329	4.21195e-05
ENSMUSG00000059796	Eif4a1	eukaryotic translation initiation factor 4A1	612.028	1205.3	0.922157	0.00637193
ENSMUSG00000052981	Ube2ql1	ubiquitin-conjugating enzyme E2Q family-like 1	1585.29	3078.22	0.923393	0.000496815
ENSMUSG00000058569	Tmed9	transmembrane p24 trafficking protein 9	423.44	851.122	0.926483	0.0187389
ENSMUSG00000022044	Stmn4	stathmin-like 4	2894.68	5778.03	0.930337	0.0107156
ENSMUSG00000039115	Itga9	integrin alpha 9	107.356	217.81	0.932185	0.0206038
ENSMUSG00000034543	Morc2a	microrchidia 2A	616.166	1246.98	0.935001	0.0163922
ENSMUSG00000032265	Tent5a	terminal nucleotidyltransferase 5A	68.7109	144.443	0.940677	0.0432494
ENSMUSG00000005483	Dnajb1	DnaJ heat shock protein family (Hsp40) member B1	344.14	686.368	0.941651	0.00367474
ENSMUSG00000026452	Syt2	synaptotagmin II	158.958	324.612	0.946146	0.0158953
ENSMUSG00000029623	Pdap1	PDGFA associated protein 1	211.446	427.725	0.956311	0.00434705
ENSMUSG00000001964	Emd	emerin	233.716	481.483	0.969533	0.00781902
ENSMUSG00000038079	Tmem237	transmembrane protein 237	137.247	282.998	0.98158	0.00304487
ENSMUSG00000029135	Fosl2	fos-like antigen 2	397.327	813.115	0.983791	0.00142824
ENSMUSG00000029486	Mrpl1	mitochondrial ribosomal protein L1	151.866	319.736	0.992689	0.00855932
ENSMUSG00000021520	Uqcrb	ubiquinol-cytochrome c reductase binding protein	114.694	260.414	1.01492	0.0471153
ENSMUSG00000027971	Ndst4	N-deacetylase/N-sulfotransferase (heparin glucosaminyl) 4	113.169	254.815	1.01856	0.0309639
ENSMUSG00000015478	Rnf5	ring finger protein 5	372.469	794.202	1.01864	0.00512419
ENSMUSG00000045284	Dcaf12l1	DDB1 and CUL4 associated factor 12-like 1	93.3547	209.938	1.02004	0.0322252
ENSMUSG00000001962	Fam50a	family with sequence similarity 50, member A	207.332	459.54	1.02224	0.025268
ENSMUSG00000055805	Fmnl1	formin-like 1	213.877	473.333	1.02531	0.0183324
ENSMUSG00000043398	Gpr135	G protein-coupled receptor 135	96.9054	207.36	1.03219	0.00158991
ENSMUSG00000016918	Sulf1	sulfatase 1	52.9398	120.402	1.03974	0.022353
ENSMUSG00000087260	Lamtor5	late endosomal/lysosomal adaptor, MAPK and MTOR activator 5	55.8793	131.442	1.04126	0.0452323
ENSMUSG00000026090	Cracdl	capping protein inhibiting regulator of actin like	222.031	477.261	1.0418	0.00155473
ENSMUSG00000046841	Ckap4	cytoskeleton-associated protein 4	478.836	1076.64	1.04925	0.0167402
ENSMUSG00000092607	Scnm1	sodium channel modifier 1	115.549	273.164	1.05101	0.0496817
ENSMUSG00000049612	Omg	oligodendrocyte myelin glycoprotein	1438.07	3097.91	1.05794	0.000282958
ENSMUSG00000022159	Rab2b	RAB2B, member RAS oncogene family	798.003	1735.98	1.05854	0.00127716
ENSMUSG00000049112	Oxtr	oxytocin receptor	273.943	604.808	1.06275	0.00352445
ENSMUSG00000045867	Cradd	CASP2 and RIPK1 domain containing adaptor with death domain	138.265	321.571	1.06726	0.0234611
ENSMUSG00000062393	Dgkk	diacylglycerol kinase kappa	120.398	288.869	1.08958	0.0235328
ENSMUSG00000029185	Fam114a1	family with sequence similarity 114, member A1	48.0579	119.082	1.09293	0.0388642
ENSMUSG00000050856	Atp5k	ATP synthase, H+ transporting, mitochondrial F1F0 complex, subunit E	350.03	810.621	1.11322	0.00608188
ENSMUSG00000042672	Dcst1	DC-STAMP domain containing 1	43.329	105.638	1.12473	0.0152994
ENSMUSG00000048482	Bdnf	brain derived neurotrophic factor	23.4219	60.4697	1.12841	0.0290801
ENSMUSG00000039183	Nubp2	nucleotide binding protein 2	64.214	156.069	1.13844	0.0146524
ENSMUSG00000030074	Gxylt2	glucoside xylosyltransferase 2	95.63	238.927	1.14487	0.0197023
ENSMUSG00000026238	Ptma	prothymosin alpha	291.306	762.114	1.16061	0.0351107
ENSMUSG00000019935	Slc17a8	solute carrier family 17 (sodium-dependent inorganic phosphate cotransporter), member 8	188.938	492.186	1.16432	0.0274252
ENSMUSG00000074934	Grem1	gremlin 1, DAN family BMP antagonist	41.3905	112.315	1.17543	0.0305532
ENSMUSG00000053007	Creb5	cAMP responsive element binding protein 5	88.5515	232.803	1.18022	0.0201245
ENSMUSG00000027523	Gnas	GNAS (guanine nucleotide binding protein, alpha stimulating) complex locus	241.105	600.19	1.18178	0.0075147
ENSMUSG00000025362	Rps26	ribosomal protein S26	237.732	608.726	1.19669	0.0116496
ENSMUSG00000038257	Glra3	glycine receptor, alpha 3 subunit	196.36	491.044	1.20557	0.00248939
ENSMUSG00000025089	Gfra1	glial cell line derived neurotrophic factor family receptor alpha 1	43.0552	118.712	1.21609	0.019936
ENSMUSG00000028600	Podn	podocan	52.417	148.497	1.21948	0.0223627
ENSMUSG00000042225	Ammecr1	Alport syndrome, mental retardation, midface hypoplasia and elliptocytosis chromosomal region gene 1	66.4262	207.534	1.2214	0.0476831
ENSMUSG00000026173	Plcd4	phospholipase C, delta 4	17.7219	51.2353	1.24472	0.0191667
ENSMUSG00000032271	Nnmt	nicotinamide N-methyltransferase	45.9513	138.588	1.26044	0.0388375
ENSMUSG00000024529	Lox	lysyl oxidase	18.0397	59.2901	1.2621	0.0352687
ENSMUSG00000021290	Atp5mpl	ATP synthase membrane subunit 6.8PL	671.838	1696.08	1.26527	0.000124523
ENSMUSG00000027907	S100a11	S100 calcium binding protein A11	16.2666	57.5582	1.26676	0.0497887
ENSMUSG00000072934	Trpc5os	transient receptor potential cation channel, subfamily C, member 5, opposite strand	27.882	86.5368	1.2705	0.0292031
ENSMUSG00000031885	Cbfb	core binding factor beta	127.578	329.702	1.28054	0.000265663
ENSMUSG00000036854	Hspb6	heat shock protein, alpha-crystallin-related, B6	78.141	203.041	1.28207	0.000388033
ENSMUSG00000030669	Calca	calcitonin/calcitonin-related polypeptide, alpha	31.0235	96.4904	1.28728	0.0317909
ENSMUSG00000038668	Lpar1	lysophosphatidic acid receptor 1	17.4593	60.6578	1.30138	0.0328815
ENSMUSG00000003824	Syce2	synaptonemal complex central element protein 2	58.7052	160.574	1.30308	0.00238657
ENSMUSG00000098176	Ccdc166	coiled-coil domain containing 166	51.9936	152.466	1.31333	0.0114581
ENSMUSG00000023224	Serping1	serine (or cysteine) peptidase inhibitor, clade G, member 1	23.5874	71.4317	1.31615	0.0120336
ENSMUSG00000026283	Ing5	inhibitor of growth family, member 5	39.3853	132.72	1.31731	0.0339595
ENSMUSG00000026778	Prkcq	protein kinase C, theta	75.1486	212.471	1.32633	0.00324616
ENSMUSG00000042379	Esm1	endothelial cell-specific molecule 1	19.0683	60.401	1.33177	0.0171928
ENSMUSG00000032300	1700017B05Rik	RIKEN cDNA 1700017B05 gene	35.1047	125.039	1.35505	0.0320616
ENSMUSG00000055775	Myh8	myosin, heavy polypeptide 8, skeletal muscle, perinatal	69.9593	220.368	1.36199	0.0140944
ENSMUSG00000038295	Atg9b	autophagy related 9B	48.8481	174.314	1.38283	0.0298984
ENSMUSG00000090150	Acad11	acyl-Coenzyme A dehydrogenase family, member 11	41.9162	142.435	1.39402	0.0144656
ENSMUSG00000068196	Col8a1	collagen, type VIII, alpha 1	70.0603	214.339	1.40743	0.00245072
ENSMUSG00000039899	Fgl2	fibrinogen-like protein 2	14.8926	65.3541	1.41956	0.0322788
ENSMUSG00000023827	Agpat4	1-acylglycerol-3-phosphate O-acyltransferase 4 (lysophosphatidic acid acyltransferase, delta)	319.245	1014.21	1.43115	0.00549408
ENSMUSG00000039114	Nrn1	neuritin 1	13.8866	53.1127	1.44404	0.0137116
ENSMUSG00000009293	Ube2g2	ubiquitin-conjugating enzyme E2G 2	158.548	517.136	1.44508	0.00664273
ENSMUSG00000068522	Aard	alanine and arginine rich domain containing protein	19.413	75.4266	1.4618	0.0202805
ENSMUSG00000047228	A2ml1	alpha-2-macroglobulin like 1	38.7838	124.841	1.46206	0.00155719
ENSMUSG00000071398	2410004P03Rik	RIKEN cDNA 2410004P03 gene	21.069	78.2653	1.46397	0.0116311
ENSMUSG00000039552	Rsph4a	radial spoke head 4 homolog A (Chlamydomonas)	24.1235	88.1558	1.49689	0.00641002
ENSMUSG00000029314	Gpat3	glycerol-3-phosphate acyltransferase 3	17.9229	70.0195	1.50121	0.0187323
ENSMUSG00000071665	Foxr2	forkhead box R2	11.8386	62.2241	1.52223	0.0253191
ENSMUSG00000071679	Rtl4	retrotransposon Gag like 4	20.337	77.2211	1.55914	0.00248831
ENSMUSG00000031762	Mt2	metallothionein 2	17.951	92.2441	1.58452	0.0159806
ENSMUSG00000116652	B830017H08Rik	RIKEN cDNA B830017H08 gene	23.9583	103.618	1.59036	0.0113444
ENSMUSG00000036502	Tmem255a	transmembrane protein 255A	142.109	485.493	1.59785	0.000174272
ENSMUSG00000057967	Fgf18	fibroblast growth factor 18	122.889	432.298	1.64068	0.000102833
ENSMUSG00000097789	Gm2115	predicted gene 2115	50.0984	178.702	1.65867	6.2787e-05
ENSMUSG00000032373	Car12	carbonic anhydrase 12	24.6556	97.0144	1.70279	0.000308978
ENSMUSG00000035279	Ssc5d	scavenger receptor cysteine rich family, 5 domains	12.7624	76.0229	1.74386	0.00835975
ENSMUSG00000030137	Tuba8	tubulin, alpha 8	12.942	73.5837	1.79728	0.00747251
ENSMUSG00000027947	Il6ra	interleukin 6 receptor, alpha	16.4673	84.118	1.81564	0.00195177
ENSMUSG00000051435	Fhad1	forkhead-associated (FHA) phosphopeptide binding domain 1	9.31356	50.8323	1.81603	0.00278282
ENSMUSG00000070687	Htr1d	5-hydroxytryptamine (serotonin) receptor 1D	17.0469	94.4212	1.8833	0.00252747
ENSMUSG00000031636	Pdlim3	PDZ and LIM domain 3	30.0642	173.259	2.02912	0.000709484
ENSMUSG00000021647	Cartpt	CART prepropeptide	29.7029	234.068	2.25896	0.000370134
